# Molecular reconstruction of recurrent evolutionary switching in olfactory receptor specificity

**DOI:** 10.1101/2021.04.23.440888

**Authors:** Lucia L. Prieto-Godino, Hayden R. Schmidt, Richard Benton

**Affiliations:** Center for Integrative Genomics, Faculty of Biology and Medicine, Génopode Building, University of Lausanne, CH-1015, Lausanne, Switzerland; The Francis Crick Institute, London, NW1 1BF, United Kingdom

## Abstract

Olfactory receptor repertoires exhibit remarkable functional diversity, but how these proteins have evolved is poorly understood. Through analysis of extant and ancestrally-reconstructed drosophilid olfactory receptors from the Ionotropic Receptor (IR) family, we investigated evolution of two organic acid-sensing receptors, IR75a and IR75b. Despite their low amino acid identity, we identify a common “hotspot” in their ligand-binding pocket that has a major effect on changing the specificity of both IRs, as well as at least two distinct functional transitions in IR75a during evolution. Ligand-docking into IR models predicts that the hotspot does not contact odor molecules, suggesting that this residue indirectly influences ligand/receptor interactions. Moreover, we show that odor specificity is refined by changes in additional, receptor-specific sites, including those outside the ligand-binding pocket. Our work reveals how a core, common determinant of ligand-tuning acts within epistatic and allosteric networks of substitutions to lead to functional evolution of olfactory receptors.
