## Supplementary material for "Molecular reconstruction of recurrent evolutionary switching in olfactory receptor specificity": Figure 1 - source data 1

### Sheet: Sheet1
Species	C1_formic acid	C2_acetic acid	C3_propionic acid	C4_butyric acid	C5_pentanoic acid	C6_hexanoic acid		z-scored
Dmel	4	70	12	20	0	-6		-0.457705	1.92718	-0.168628	0.120449	-0.602244	-0.819051		Loadings	PC1	PC2	PC3			variance explained
Dmel	26	50	28	10	24	-2		0.188874	1.54877	0.302199	-0.717722	0.0755497	-1.39767		formic	-0.202425	-0.278341	-0.209291		PC1	67.5095
Dmel	6	34	12	-2	12	-20		-0.0560772	1.51408	0.280386	-0.504695	0.280386	-1.51408		acetic	-0.64117	-0.226503	0.236658		PC2	11.6156
Dmel	0	30	12	-8	-14	-28		0.065414	1.53723	0.65414	-0.32707	-0.621433	-1.30828		propionic	-0.0123906	0.863508	-0.213014		PC3	11.3119
Dmel	36	48	18	6	-8	-18		0.879056	1.35138	0.170563	-0.301766	-0.852816	-1.24642		butyric	0.720101	-0.297245	-0.055776		PC4	5.87604
Dmoj	NaN	0	52	100	12	NaN		NaN	-0.907459	0.243465	1.30586	-0.641861	NaN		pentanoic	0.166942	0.102809	0.766546		PC5	3.61867
Dmoj	-12	18	32	108	22	-6		-0.904194	-0.20866	0.115922	1.87794	-0.115922	-0.765087		hexanoic	-0.0368314	-0.163259	-0.513918		PC6	0.0682839
Dmoj	20	18	32	150	18	-12		-0.31034	-0.345473	-0.0995429	1.97329	-0.345473	-0.872465
Dmoj	4	-14	14	144	-14	-26		-0.220962	-0.505056	-0.063132	1.98866	-0.505056	-0.694452
Dmoj	6	4	4	62	-4	-18		-0.109312	-0.182186	-0.182186	1.93117	-0.473683	-0.983804
Dmoj	24	10	48	62	-14	12		0.012086	-0.495525	0.882276	1.38989	-1.36571	-0.423009
Dvir	30	10	52	72	16	-10		0.0560096	-0.616106	0.795337	1.46745	-0.414471	-1.28822
Dvir	-8	-2	8	24	0	-20		-0.55997	-0.156792	0.515172	1.59031	-0.0223988	-1.36633
Dvir	-12	-22	22	52	-16	0		-0.56739	-0.922009	0.638314	1.70217	-0.709238	-0.141848
Dvir	NaN	-8	10	14	NaN	NaN		NaN	-1.13776	0.398216	0.739544	NaN	NaN
Dvir	-12	8	48	26	-12	-24		-0.648098	0.0855979	1.55299	0.745924	-0.648098	-1.08832
Dvir	38	30	34	44	-6	10		0.681011	0.261927	0.471469	0.995324	-1.62395	-0.785782
Dvir	24	8	104	88	-4	0		-0.26824	-0.607069	1.42591	1.08708	-0.86119	-0.776483
Dwil	-30	-14	NaN	116	NaN	NaN		-0.674368	-0.474555	NaN	1.14892	NaN	NaN
Dwil	-18	12	-18	76	-10	-14		-0.617672	0.199835	-0.617672	1.94385	-0.39967	-0.508671
Dwil	0	12	42	76	30	-30		-0.593336	-0.264719	0.556823	1.48791	0.228206	-1.41488
Dwil	6	16	18	90	10	-28		-0.326849	-0.0688102	-0.0172026	1.84067	-0.223633	-1.20418
Dwil	NaN	-12	2	126	14	-14		NaN	-0.600924	-0.36192	1.75497	-0.15706	-0.635068
Dwil	10	36	20	74	8	NaN		-0.721095	0.23546	-0.35319	1.6335	-0.794676	NaN
Dwil	6	18	18	64	36	-2		-0.730729	-0.22484	-0.22484	1.7144	0.533994	-1.06799
Dwil	8	42	56	68	28	-20		-0.689134	0.359995	0.79199	1.16227	-0.0719991	-1.55312
Dere	24	80	36	10	8	-28		0.0652017	1.63004	0.400525	-0.326008	-0.381896	-1.38786
Dere	18	54	104	0	2	-10		-0.229949	0.597867	1.74761	-0.643857	-0.597867	-0.873806
Dere	18	100	48	8	-4	-4		-0.239707	1.79367	0.504211	-0.48768	-0.785247	-0.785247
Dere	22	68	58	34	0	0		-0.290753	1.3142	0.965299	0.127931	-1.05834	-1.05834
Dere	-4	48	46	-16	34	-18		-0.611822	1.06264	0.998236	-0.998236	0.611822	-1.06264
Dere	34	48	34	8	-34	-24		0.682039	1.09719	0.682039	-0.0889616	-1.33442	-1.03789
Dana	50	48	18	26	20	12		1.30136	1.17742	-0.681667	-0.185909	-0.557727	-1.05349
Dana	18	54	18	6	2	26		-0.143889	1.79861	-0.143889	-0.791387	-1.00722	0.287777
Dana	36	60	48	-2	-30	-16		0.541372	1.19102	0.866195	-0.487234	-1.24515	-0.866195
Dana	44	112	42	16	-38	10		0.26234	1.63458	0.22198	-0.3027	-1.39242	-0.42378
Dana	18	130	54	-2	-36	-36		-0.0526976	1.71794	0.516436	-0.368883	-0.906399	-0.906399
Dana	34	190	70	8	-30	-22		-0.0941034	1.8207	0.347774	-0.413237	-0.879662	-0.781468
Dana	46	100	50	12	6	-4		0.284741	1.68256	0.388283	-0.595368	-0.750681	-1.00954
Dyak	16	22	18	-8	-12	NaN		0.553033	0.9301	0.678722	-0.955238	-1.20662	NaN
Dyak	34	66	48	-8	-2	-2		0.365579	1.3978	0.817176	-0.989213	-0.795671	-0.795671
Dyak	76	142	70	22	20	-2		0.406112	1.66252	0.291893	-0.621859	-0.659932	-1.07874
Dyak	4	60	18	36	-4	-10		-0.500438	1.6014	0.0250219	0.700613	-0.800701	-1.0259
Dyak	44	118	58	38	26	6		-0.11292	1.8154	0.251898	-0.26927	-0.581971	-1.10314
Dpse	20	84	68	12	8	16		-0.449073	1.51052	1.02062	-0.694022	-0.816497	-0.571548
Dpse	20	44	12	0	-24	28		0.283069	1.30212	-0.0566139	-0.566139	-1.58519	0.622752
Dpse	30	78	52	30	4	-4		-0.0549285	1.52701	0.670127	-0.0549285	-0.911813	-1.17547
Dpse	14	134	90	12	-30	-6		-0.345185	1.56661	0.865617	-0.377048	-1.04617	-0.663816
Dpse	6	38	52	18	2	NaN		-0.806171	0.693682	1.34987	-0.243726	-0.993653	NaN
Dpse	40	68	60	40	14	14		0.0296174	1.27355	0.918141	0.0296174	-1.12546	-1.12546
Dsim	48	104	74	6	14	44		-0.00907398	1.51535	0.698696	-1.1524	-0.93462	-0.117962
Dsim	80	118	120	100	56	52		-0.256949	1.01662	1.08365	0.413352	-1.06131	-1.19537
Dsim	22	52	18	4	4	-2		0.287139	1.80729	0.0844527	-0.62495	-0.62495	-0.92898
Dsim	36	112	78	20	-6	10		-0.126437	1.5693	0.810683	-0.483435	-1.06356	-0.706559
Dsim	10	58	64	22	-12	8		-0.499889	1.09976	1.29971	-0.0999778	-1.23306	-0.566541
Dsim	46	112	78	24	48	-14		-0.0691384	1.45191	0.668338	-0.576153	-0.0230461	-1.45191
Dsec	-2	86	150	320	76	14		-0.929702	-0.181405	0.36281	1.80838	-0.266439	-0.793648
Dsec	26	36	96	134	42	10		-0.65953	-0.449042	0.813888	1.61374	-0.322749	-0.996311
Dsec	42	38	108	158	80	36		-0.715688	-0.797481	0.633895	1.65631	0.0613447	-0.838377
Dsec	70	56	234	184	82	16		-0.442652	-0.610142	1.51937	0.921195	-0.299089	-1.08868
Dsec	-8	34	96	128	46	12		-1.15175	-0.336467	0.86705	1.48822	-0.103528	-0.763521
Dsec	-2	18	72	140	54	-54		-0.599222	-0.299611	0.509338	1.52801	0.239689	-1.37821
