## Supplementary material for "Molecular reconstruction of recurrent evolutionary switching in olfactory receptor specificity": Figure 2 - source data 1

### Sheet: Sheet 1
DmelIR75a	Solvent corrected responses (Hz)						Normalized responses
	C1_formic acid	C2_acetic acid	C3_propionic acid	C4_butyric acid	C5_pentanoic acid	C6_hexanoic acid	C1_formic acid	C2_acetic acid	C3_propionic acid	C4_butyric acid	C5_pentanoic acid	C6_hexanoic acid
11-09-17-BT314-IR84a-Gal4-1-1	6	42	60	20	2	8	0.1	0.7	1	0.333333	0.0333333	0.133333
11-09-17-BT314-IR84a-Gal4-1-2	36	58	50	54	-	18	0.62069	1	0.862069	0.931034	-	0.310345
11-09-17-BT314-IR84a-Gal4-2-1	24	40	22	12	-14	12	0.6	1	0.55	0.3	-0.35	0.3
11-09-17-BT314-IR84a-Gal4-2-2	16	64	44	20	-8	2	0.25	1	0.6875	0.3125	-0.125	0.03125
11-09-17-BT314-IR84a-Gal4-2-4	16	68	28	54	6	12	0.235294	1	0.411765	0.794118	0.0882353	0.176471
18-10-17-BT314-IR84a-Gal4-1-1	-8	48	10	20	0	-6	-0.166667	1	0.208333	0.416667	0	-0.125
18-10-17-BT314-IR84a-Gal4-1-2	2	16	24	6	-2	-4	0.0833333	0.666667	1	0.25	-0.0833333	-0.166667
18-10-17-BT314-IR84a-Gal4-1-3	22	80	4	28	-2	-6	0.275	1	0.05	0.35	-0.025	-0.075
20-12-16-BT314-IR84a-Gal4-1-1	18	22	32	2	-26	-2	0.5625	0.6875	1	0.0625	-0.8125	-0.0625
20-12-16-BT314-IR84a-Gal4-1-2	-30	20	2	-22	-38	-26	-1.5	1	0.1	-1.1	-1.9	-1.3
20-12-16-BT314-IR84a-Gal4-1-3	4	24	16	6	4	-16	0.166667	1	0.666667	0.25	0.166667	-0.666667
DsecIR75a	Solvent corrected responses (Hz)						Normalized responses
	C1_formic acid	C2_acetic acid	C3_propionic acid	C4_butyric acid	C5_pentanoic acid	C6_hexanoic acid	C1_formic acid	C2_acetic acid	C3_propionic acid	C4_butyric acid	C5_pentanoic acid	C6_hexanoic acid
11-09-17-BT313-IR84a-Gal4-1-1	-8	16	38	80	32	-18	-0.1	0.2	0.475	1	0.4	-0.225
11-09-17-BT313-IR84a-Gal4-1-2	0	-6	36	90	36	6	0	-0.0666667	0.4	1	0.4	0.0666667
29-09-17-BT313-IR84a-Gal4-1-1	0	22	42	64	38	6	0	0.34375	0.65625	1	0.59375	0.09375
29-09-17-BT313-IR84a-Gal4-1-2	-22	4	36	42	20	4	-0.52381	0.0952381	0.857143	1	0.47619	0.0952381
29-09-17-BT313-IR84a-Gal4-1-3	-14	-6	38	68	40	8	-0.205882	-0.0882353	0.558824	1	0.588235	0.117647
29-10-18-BT313-IR84a-Gal4-1-1	10	8	32	68	48	6	0.147059	0.117647	0.470588	1	0.705882	0.0882353
31-10-18-BT313-IR84a-Gal4-1-1	10	42	72	100	14	8	0.1	0.42	0.72	1	0.14	0.08
31-10-18-BT313-IR84a-Gal4-2-1	-12	4	28	44	8	-10	-0.272727	0.0909091	0.636364	1	0.181818	-0.227273
31-10-18-BT313-IR84a-Gal4-2-2	12	12	44	86	36	-4	0.139535	0.139535	0.511628	1	0.418605	-0.0465116
19-12-16-BT313-IR84a-Gal4-1-1	4	28	54	92	22	-4	0.0434783	0.304348	0.586957	1	0.23913	-0.0434783
19-12-16-BT313-IR84a-Gal4-1-2	4	-12	28	64	16	-8	0.0625	-0.1875	0.4375	1	0.25	-0.125
19-12-16-BT313-IR84a-Gal4-1-3	14	30	70	84	26	32	0.166667	0.357143	0.833333	1	0.309524	0.380952
IR75a(mel-obs)	Solvent corrected responses (Hz)						Normalized responses
	C1_formic acid	C2_acetic acid	C3_propionic acid	C4_butyric acid	C5_pentanoic acid	C6_hexanoic acid	C1_formic acid	C2_acetic acid	C3_propionic acid	C4_butyric acid	C5_pentanoic acid	C6_hexanoic acid
24-10-17-BT364-IR84a-Gal4-1-1	-14	8	2	2	14	-8	-1	0.571429	0.142857	0.142857	1	-0.571429
24-10-17-BT364-IR84a-Gal4-1-2	16	32	22	20	20	6	0.5	1	0.6875	0.625	0.625	0.1875
24-10-17-BT364-IR84a-Gal4-1-3	-8	18	18	6	-20	-22	-0.444444	1	1	0.333333	-1.11111	-1.22222
24-10-17-BT364-IR84a-Gal4-1-4	4	32	12	12	2	14	0.125	1	0.375	0.375	0.0625	0.4375
30-10-18-BT367-IR84a-Gal4-1-1	28	54	16	38	20	18	0.518519	1	0.296296	0.703704	0.37037	0.333333
30-10-18-BT367-IR84a-Gal4-1-2	28	56	38	36	12	2	0.5	1	0.678571	0.642857	0.214286	0.0357143
31-10-18-BT367-IR84a-Gal4-1-1	26	40	32	26	14	-2	0.65	1	0.8	0.65	0.35	-0.05
31-10-18-BT367-IR84a-Gal4-1-2	8	46	34	4	0	8	0.173913	1	0.73913	0.0869565	0	0.173913
31-10-18-BT367-IR84a-Gal4-1-3	40	38	38	18	4	20	1	0.95	0.95	0.45	0.1	0.5
IR75a(Dros)	Solvent corrected responses (Hz)						Normalized responses
	C1_formic acid	C2_acetic acid	C3_propionic acid	C4_butyric acid	C5_pentanoic acid	C6_hexanoic acid	C1_formic acid	C2_acetic acid	C3_propionic acid	C4_butyric acid	C5_pentanoic acid	C6_hexanoic acid
11-09-17-BT364-IR84a-Gal4-1-1	16	28	66	104	58	22	0.153846	0.269231	0.634615	1	0.557692	0.211538
11-09-17-BT364-IR84a-Gal4-2-1	10	28	40	82	32	0	0.121951	0.341463	0.487805	1	0.390244	0
11-09-17-BT364-IR84a-Gal4-2-2	-6	14	12	46	18	8	-0.130435	0.304348	0.26087	1	0.391304	0.173913
11-09-17-BT364-IR84a-Gal4-2-3	-2	-4	-8	28	24	-10	-0.0714286	-0.142857	-0.285714	1	0.857143	-0.357143
11-09-17-BT364-IR84a-Gal4-3-1	2	2	20	88	24	-42	0.0227273	0.0227273	0.227273	1	0.272727	-0.477273
11-09-17-BT364-IR84a-Gal4-3-2	2	4	26	64	20	12	0.03125	0.0625	0.40625	1	0.3125	0.1875
11-09-17-BT364-IR84a-Gal4-3-3	0	-6	24	44	10	-24	0	-0.136364	0.545455	1	0.227273	-0.545455
29-09-17-BT364-IR84a-Gal4-1-1	-4	8	52	76	42	16	-0.0526316	0.105263	0.684211	1	0.552632	0.210526
30-1-18--BT364-IR84a-Gal4-1-1	12	24	46	88	32	-6	0.136364	0.272727	0.522727	1	0.363636	-0.0681818
30-1-18--BT364-IR84a-Gal4-1-2	-34	-32	-26	50	-20	-50	-0.68	-0.64	-0.52	1	-0.4	-1
