## Supplementary material for "Molecular reconstruction of recurrent evolutionary switching in olfactory receptor specificity": Figure 3 - source data 1

### Sheet: Odor responses
DmelIR75a	Solvent corrected responses (Hz)						Normalized responses
	C1_formic acid	C2_acetic acid	C3_propionic acid	C4_butyric acid	C5_pentanoic acid	C6_hexanoic acid	C1_formic acid	C2_acetic acid	C3_propionic acid	C4_butyric acid	C5_pentanoic acid	C6_hexanoic acid
11-09-17-BT314-IR84a-Gal4-1-1	6	42	60	20	2	8	0.1	0.7	1	0.333333	0.0333333	0.133333
11-09-17-BT314-IR84a-Gal4-1-2	36	58	50	54	-	18	0.62069	1	0.862069	0.931034	-	0.310345
11-09-17-BT314-IR84a-Gal4-2-1	24	40	22	12	-14	12	0.6	1	0.55	0.3	-0.35	0.3
11-09-17-BT314-IR84a-Gal4-2-2	16	64	44	20	-8	2	0.25	1	0.6875	0.3125	-0.125	0.03125
11-09-17-BT314-IR84a-Gal4-2-4	16	68	28	54	6	12	0.235294	1	0.411765	0.794118	0.0882353	0.176471
18-10-17-BT314-IR84a-Gal4-1-1	-8	48	10	20	0	-6	-0.166667	1	0.208333	0.416667	0	-0.125
18-10-17-BT314-IR84a-Gal4-1-2	2	16	24	6	-2	-4	0.0833333	0.666667	1	0.25	-0.0833333	-0.166667
18-10-17-BT314-IR84a-Gal4-1-3	22	80	4	28	-2	-6	0.275	1	0.05	0.35	-0.025	-0.075
20-12-16-BT314-IR84a-Gal4-1-1	18	22	32	2	-26	-2	0.5625	0.6875	1	0.0625	-0.8125	-0.0625
20-12-16-BT314-IR84a-Gal4-1-2	-30	20	2	-22	-38	-26	-1.5	1	0.1	-1.1	-1.9	-1.3
20-12-16-BT314-IR84a-Gal4-1-3	4	24	16	6	4	-16	0.166667	1	0.666667	0.25	0.166667	-0.666667
DsecIR75a	Solvent corrected responses (Hz)						Normalized responses
	C1_formic acid	C2_acetic acid	C3_propionic acid	C4_butyric acid	C5_pentanoic acid	C6_hexanoic acid	C1_formic acid	C2_acetic acid	C3_propionic acid	C4_butyric acid	C5_pentanoic acid	C6_hexanoic acid
11-09-17-BT313-IR84a-Gal4-1-1	-8	16	38	80	32	-18	-0.1	0.2	0.475	1	0.4	-0.225
11-09-17-BT313-IR84a-Gal4-1-2	0	-6	36	90	36	6	0	-0.0666667	0.4	1	0.4	0.0666667
29-09-17-BT313-IR84a-Gal4-1-1	0	22	42	64	38	6	0	0.34375	0.65625	1	0.59375	0.09375
29-09-17-BT313-IR84a-Gal4-1-2	-22	4	36	42	20	4	-0.52381	0.0952381	0.857143	1	0.47619	0.0952381
29-09-17-BT313-IR84a-Gal4-1-3	-14	-6	38	68	40	8	-0.205882	-0.0882353	0.558824	1	0.588235	0.117647
29-10-18-BT313-IR84a-Gal4-1-1	10	8	32	68	48	6	0.147059	0.117647	0.470588	1	0.705882	0.0882353
31-10-18-BT313-IR84a-Gal4-1-1	10	42	72	100	14	8	0.1	0.42	0.72	1	0.14	0.08
31-10-18-BT313-IR84a-Gal4-2-1	-12	4	28	44	8	-10	-0.272727	0.0909091	0.636364	1	0.181818	-0.227273
31-10-18-BT313-IR84a-Gal4-2-2	12	12	44	86	36	-4	0.139535	0.139535	0.511628	1	0.418605	-0.0465116
19-12-16-BT313-IR84a-Gal4-1-1	4	28	54	92	22	-4	0.0434783	0.304348	0.586957	1	0.23913	-0.0434783
19-12-16-BT313-IR84a-Gal4-1-2	4	-12	28	64	16	-8	0.0625	-0.1875	0.4375	1	0.25	-0.125
19-12-16-BT313-IR84a-Gal4-1-3	14	30	70	84	26	32	0.166667	0.357143	0.833333	1	0.309524	0.380952
DsecIR75a(S289T,K536Q,L538F)	Solvent corrected responses (Hz)						Normalized responses
	C1_formic acid	C2_acetic acid	C3_propionic acid	C4_butyric acid	C5_pentanoic acid	C6_hexanoic acid	C1_formic acid	C2_acetic acid	C3_propionic acid	C4_butyric acid	C5_pentanoic acid	C6_hexanoic acid
28-09-17-BT366-IR84a-Gal4-1-1	16	52	6	14	8	0	0.307692	1	0.115385	0.269231	0.153846	0
28-09-17-BT366-IR84a-Gal4-1-2	-10	26	28	34	-2	-6	-0.294118	0.764706	0.823529	1	-0.0588235	-0.176471
29-09-17-BT366-IR84a-Gal4-1-1	6	16	2	26	18	4	0.230769	0.615385	0.0769231	1	0.692308	0.153846
29-09-17-BT366-IR84a-Gal4-1-2	0	30	8	6	12	0	0	1	0.266667	0.2	0.4	0
29-09-17-BT366-IR84a-Gal4-1-3	24	48	46	42	6	14	0.5	1	0.958333	0.875	0.125	0.291667
07-10-17-BT366-IR84a-Gal4-1-1	16	42	18	18	14	24	0.380952	1	0.428571	0.428571	0.333333	0.571429
07-10-17-BT366-IR84a-Gal4-1-2	-8	36	20	-4	-6	-4	-0.222222	1	0.555556	-0.111111	-0.166667	-0.111111
07-10-17-BT366-IR84a-Gal4-1-3	-4	34	8	6	2	-20	-0.117647	1	0.235294	0.176471	0.0588235	-0.588235
18-10-17-BT366-IR84a-Gal4-1-1	16	22	36	8	-6	0	0.444444	0.611111	1	0.222222	-0.166667	0
18-10-17-BT366-IR84a-Gal4-1-2	12	32	28	4	4	2	0.375	1	0.875	0.125	0.125	0.0625
18-10-17-BT366-IR84a-Gal4-1-3	4	20	26	22	4	0	0.153846	0.769231	1	0.846154	0.153846	0
DmelIR75a(T289S,Q536K,F538L)	Solvent corrected responses (Hz)						Normalized responses
	C1_formic acid	C2_acetic acid	C3_propionic acid	C4_butyric acid	C5_pentanoic acid	C6_hexanoic acid	C1_formic acid	C2_acetic acid	C3_propionic acid	C4_butyric acid	C5_pentanoic acid	C6_hexanoic acid
29-09-17-BT329-IR84a-Gal4-1-1	-12	20	22	26	22	-14	-0.461538	0.769231	0.846154	1	0.846154	-0.538462
29-09-17-BT329-IR84a-Gal4-1-2	-20	12	32	64	26	4	-0.3125	0.1875	0.5	1	0.40625	0.0625
29-09-17-BT329-IR84a-Gal4-1-3	-24	14	24	24	22	-8	-1	0.583333	1	1	0.916667	-0.333333
05-10-17-BT329-IR84a-Gal4-1-1	-10	20	42	54	-8	-16	-0.185185	0.37037	0.777778	1	-0.148148	-0.296296
05-10-17-BT329-IR84a-Gal4-1-2	-20	-4	56	62	12	-24	-0.322581	-0.0645161	0.903226	1	0.193548	-0.387097
05-10-17-BT329-IR84a-Gal4-1-3	10	16	42	52	28	6	0.192308	0.307692	0.807692	1	0.538462	0.115385
05-10-17-BT329-IR84a-Gal4-1-4	-28	-12	22	38	-8	-66	-0.736842	-0.315789	0.578947	1	-0.210526	-1.73684
24-10-17-BT329-IR84a-Gal4-1-1	-14	-6	30	62	22	-6	-0.225806	-0.0967742	0.483871	1	0.354839	-0.0967742
24-10-17-BT329-IR84a-Gal4-1-2	-6	52	68	110	38	18	-0.0545455	0.472727	0.618182	1	0.345455	0.163636
24-10-17-BT329-IR84a-Gal4-1-3	6	36	50	72	36	24	0.0833333	0.5	0.694444	1	0.5	0.333333
24-10-17-BT329-IR84a-Gal4-1-4	4	24	46	108	46	10	0.037037	0.222222	0.425926	1	0.425926	0.0925926
DmelIR75a(T289S)	Solvent corrected responses (Hz)						Normalized responses
	C1_formic acid	C2_acetic acid	C3_propionic acid	C4_butyric acid	C5_pentanoic acid	C6_hexanoic acid	C1_formic acid	C2_acetic acid	C3_propionic acid	C4_butyric acid	C5_pentanoic acid	C6_hexanoic acid
28-09-17-BT308-IR84a-Gal4-1-1	-6	34	8	-4	-10	-2	-0.176471	1	0.235294	-0.117647	-0.294118	-0.0588235
29-09-17-BT308-IR84a-Gal4-1-1	-12	30	28	42	22	-6	-0.285714	0.714286	0.666667	1	0.52381	-0.142857
29-09-17-BT308-IR84a-Gal4-1-2	0	50	42	42	10	14	0	1	0.84	0.84	0.2	0.28
29-09-17-BT308-IR84a-Gal4-1-3	12	70	62	28	-8	-12	0.171429	1	0.885714	0.4	-0.114286	-0.171429
07-10-17-BT308-IR84a-Gal4-1-1	34	40	18	16	6	16	0.85	1	0.45	0.4	0.15	0.4
07-10-17-BT308-IR84a-Gal4-1-2	30	46	38	46	12	26	0.652174	1	0.826087	1	0.26087	0.565217
07-10-17-BT308-IR84a-Gal4-1-3	18	38	48	44	22	30	0.375	0.791667	1	0.916667	0.458333	0.625
24-10-17-BT308-IR84a-Gal4-1-1	0	28	22	40	0	8	0	0.7	0.55	1	0	0.2
24-10-17-BT308-IR84a-Gal4-2-2	4	20	32	8	2	24	0.125	0.625	1	0.25	0.0625	0.75
24-10-17-BT308-IR84a-Gal4-2-3	-6	42	26	22	-6	20	-0.142857	1	0.619048	0.52381	-0.142857	0.47619
DmelIR75a(Q536K)	Solvent corrected responses (Hz)						Normalized responses
	C1_formic acid	C2_acetic acid	C3_propionic acid	C4_butyric acid	C5_pentanoic acid	C6_hexanoic acid	C1_formic acid	C2_acetic acid	C3_propionic acid	C4_butyric acid	C5_pentanoic acid	C6_hexanoic acid
11-09-17-BT309-IR84a-Gal4-1-1	18	42	28	30	12	18	0.428571	1	0.666667	0.714286	0.285714	0.428571
11-09-17-BT309-IR84a-Gal4-2-1	10	34	22	38	10	6	0.263158	0.894737	0.578947	1	0.263158	0.157895
11-09-17-BT309-IR84a-Gal4-2-2	10	22	40	54	14	-	0.185185	0.407407	0.740741	1	0.259259	-
29-09-17-BT309-IR84a-Gal4-1-1	12	68	64	82	32	22	0.146341	0.829268	0.780488	1	0.390244	0.268293
29-09-17-BT309-IR84a-Gal4-1-2	2	48	66	48	12	2	0.030303	0.727273	1	0.727273	0.181818	0.030303
18-10-17-BT309-IR84a-Gal4-1-1	-16	18	2	6	-4	-10	-0.888889	1	0.111111	0.333333	-0.222222	-0.555556
18-10-17-BT309-IR84a-Gal4-1-2	-2	26	26	36	18	-10	-0.0555556	0.722222	0.722222	1	0.5	-0.277778
18-10-17-BT309-IR84a-Gal4-1-3	22	28	20	28	18	-12	0.785714	1	0.714286	1	0.642857	-0.428571
18-10-17-BT309-IR84a-Gal4-2-1	16	36	38	30	16	2	0.421053	0.947368	1	0.789474	0.421053	0.0526316
18-10-17-BT309-IR84a-Gal4-2-2	18	48	48	36	26	18	0.375	1	1	0.75	0.541667	0.375
18-10-17-BT309-IR84a-Gal4-2-3	-14	8	14	10	-22	-24	-1	0.571429	1	0.714286	-1.57143	-1.71429
DmelIR75a(F538L)	Solvent corrected responses (Hz)						Normalized responses
	C1_formic acid	C2_acetic acid	C3_propionic acid	C4_butyric acid	C5_pentanoic acid	C6_hexanoic acid	C1_formic acid	C2_acetic acid	C3_propionic acid	C4_butyric acid	C5_pentanoic acid	C6_hexanoic acid
11-09-17-BT310-IR84a-Gal4-1-1	-74	26	28	14	6	-20	-2.64286	0.928571	1	0.5	0.214286	-0.714286
11-09-17-BT310-IR84a-Gal4-1-2	-4	28	48	62	24	0	-0.0645161	0.451613	0.774194	1	0.387097	0
11-09-17-BT310-IR84a-Gal4-1-3	12	44	44	52	52	8	0.230769	0.846154	0.846154	1	1	0.153846
05-10-17-BT310-IR84a-Gal4-1-1	-28	-2	32	22	-6	-18	-0.875	-0.0625	1	0.6875	-0.1875	-0.5625
05-10-17-BT310-IR84a-Gal4-1-2	18	32	70	62	26	12	0.257143	0.457143	1	0.885714	0.371429	0.171429
05-10-17-BT310-IR84a-Gal4-1-3	18	24	42	62	12	8	0.290323	0.387097	0.677419	1	0.193548	0.129032
19-12-16-BT310-IR84a-Gal4-1-1	14	42	48	44	28	0	0.291667	0.875	1	0.916667	0.583333	0
19-12-16-BT310-IR84a-Gal4-1-2	8	28	52	38	10	6	0.153846	0.538462	1	0.730769	0.192308	0.115385
20-12-16-BT310-IR84a-Gal4-1-1	24	18	44	74	18	0	0.324324	0.243243	0.594595	1	0.243243	0
20-12-16-BT310-IR84a-Gal4-1-2	0	12	52	52	12	-16	0	0.230769	1	1	0.230769	-0.307692
20-12-16-BT310-IR84a-Gal4-1-3	4	18	12	32	12	4	0.125	0.5625	0.375	1	0.375	0.125
DmelIR75a(T289S,Q536K)	Solvent corrected responses (Hz)						Normalized responses
	C1_formic acid	C2_acetic acid	C3_propionic acid	C4_butyric acid	C5_pentanoic acid	C6_hexanoic acid	C1_formic acid	C2_acetic acid	C3_propionic acid	C4_butyric acid	C5_pentanoic acid	C6_hexanoic acid
19-12-16-BT326-IR84a-Gal4-1-1	10	8	36	34	-4	-12	0.277778	0.222222	1	0.944444	-0.111111	-0.333333
19-12-16-BT326-IR84a-Gal4-1-2	10	36	30	26	0	0	0.277778	1	0.833333	0.722222	0	0
20-12-16-BT326-IR84a-Gal4-1-1	-10	-8	-8	8	-20	-22	-1.25	-1	-1	1	-2.5	-2.75
20-12-16-BT326-IR84a-Gal4-1-2	-14	18	10	14	-28	-10	-0.777778	1	0.555556	0.777778	-1.55556	-0.555556
20-12-16-BT326-IR84a-Gal4-1-3	8	40	42	20	2	-4	0.190476	0.952381	1	0.47619	0.047619	-0.0952381
24-11-16-BT326-IR84a-Gal4-1-2	-2	38	22	26	16	-2	-0.0526316	1	0.578947	0.684211	0.421053	-0.0526316
05-10-17-BT326-IR84a-Gal4-1-1	10	46	48	36	6	-6	0.208333	0.958333	1	0.75	0.125	-0.125
05-10-17-BT326-IR84a-Gal4-1-2	-6	36	38	36	-2	4	-0.157895	0.947368	1	0.947368	-0.0526316	0.105263
05-10-17-BT326-IR84a-Gal4-1-3	6	36	42	26	-10	-34	0.142857	0.857143	1	0.619048	-0.238095	-0.809524
18-10-17-BT326-IR84a-Gal4-1-1	-22	20	22	8	-20	-12	-1	0.909091	1	0.363636	-0.909091	-0.545455
18-10-17-BT326-IR84a-Gal4-1-2	4	34	30	40	-2	-4	0.1	0.85	0.75	1	-0.05	-0.1
DmelIR75a(T289S,F538L)	Solvent corrected responses (Hz)						Normalized responses
	C1_formic acid	C2_acetic acid	C3_propionic acid	C4_butyric acid	C5_pentanoic acid	C6_hexanoic acid	C1_formic acid	C2_acetic acid	C3_propionic acid	C4_butyric acid	C5_pentanoic acid	C6_hexanoic acid
19-12-16-BT327-IR84a-Gal4-1-1	22	6	54	76	26	-4	0.289474	0.0789474	0.710526	1	0.342105	-0.0526316
19-12-16-BT327-IR84a-Gal4-1-2	28	30	48	64	24	-4	0.4375	0.46875	0.75	1	0.375	-0.0625
19-12-16-BT327-IR84a-Gal4-2-1	18	22	42	62	42	10	0.290323	0.354839	0.677419	1	0.677419	0.16129
19-12-16-BT327-IR84a-Gal4-2-2	8	-16	22	44	18	-8	0.181818	-0.363636	0.5	1	0.409091	-0.181818
24-10-17-BT327-IR84a-Gal4-1-1	20	28	76	92	26	-6	0.217391	0.304348	0.826087	1	0.282609	-0.0652174
24-10-17-BT327-IR84a-Gal4-1-2	10	12	60	80	32	-26	0.125	0.15	0.75	1	0.4	-0.325
24-10-17-BT327-IR84a-Gal4-1-3	10	8	56	52	0	-28	0.178571	0.142857	1	0.928571	0	-0.5
24-10-17-BT327-IR84a-Gal4-1-4	-6	14	40	86	30	-16	-0.0697674	0.162791	0.465116	1	0.348837	-0.186047
24-10-17-BT327-IR84a-Gal4-2-1	-6	-6	16	92	34	-8	-0.0652174	-0.0652174	0.173913	1	0.369565	-0.0869565
24-10-17-BT327-IR84a-Gal4-2-2	-4	26	56	96	22	12	-0.0416667	0.270833	0.583333	1	0.229167	0.125
24-10-17-BT327-IR84a-Gal4-2-3	-22	10	44	52	18	-16	-0.423077	0.192308	0.846154	1	0.346154	-0.307692
24-10-17-BT327-IR84a-Gal4-2-4	-12	30	12	38	20	-4	-0.315789	0.789474	0.315789	1	0.526316	-0.105263
DmelIR75a(Q536K,F538L)	Solvent corrected responses (Hz)						Normalized responses
	C1_formic acid	C2_acetic acid	C3_propionic acid	C4_butyric acid	C5_pentanoic acid	C6_hexanoic acid	C1_formic acid	C2_acetic acid	C3_propionic acid	C4_butyric acid	C5_pentanoic acid	C6_hexanoic acid
19-12-16-BT328-IR84a-Gal4-1-1	24	38	68	62	14	4	0.352941	0.558824	1	0.911765	0.205882	0.0588235
05-10-17-BT328-IR84a-Gal4-1-1	-8	40	74	58	16	-6	-0.108108	0.540541	1	0.783784	0.216216	-0.0810811
19-12-16-BT328-IR84a-Gal4-1-3	46	46	62	50	14	-2	0.741935	0.741935	1	0.806452	0.225806	-0.0322581
19-12-16-BT328-IR84a-Gal4-2-1	32	46	68	88	50	28	0.363636	0.522727	0.772727	1	0.568182	0.318182
19-12-16-BT328-IR84a-Gal4-2-2	12	32	40	76	18	12	0.157895	0.421053	0.526316	1	0.236842	0.157895
19-12-16-BT328-IR84a-Gal4-2-3	18	40	42	44	26	-	0.409091	0.909091	0.954545	1	0.590909	-
05-10-17-BT328-IR84a-Gal4-1-2	-24	28	62	58	8	10	-0.387097	0.451613	1	0.935484	0.129032	0.16129
05-10-17-BT328-IR84a-Gal4-1-3	4	26	50	46	8	-10	0.08	0.52	1	0.92	0.16	-0.2
18-10-17-BT328-IR84a-Gal4-1-1	26	24	96	58	2	-2	0.270833	0.25	1	0.604167	0.0208333	-0.0208333
18-10-17-BT328-IR84a-Gal4-1-2	12	38	46	64	42	-8	0.1875	0.59375	0.71875	1	0.65625	-0.125
18-10-17-BT328-IR84a-Gal4-1-3	14	36	74	52	40	12	0.189189	0.486486	1	0.702703	0.540541	0.162162

### Sheet: PCA
	Raw							z-scored
	C1_formic acid	C2_acetic acid	C3_propionic acid	C4_butyric acid	C5_pentanoic acid	C6_hexanoic acid		formic	acetic	propionic	butyric	pentanoic	hexanoic		Loadings	PC1	PC2	PC3			variance explained			PC1	PC2	PC3	PC4	PC5	PC6
DmelIR75a	6	42	60	20	2	8		-0.732378	0.81854	1.594	-0.129243	-0.904702	-0.646216		formic	0.175302	0.271674	0.800315		PC1	54.3254		DmelIR75a	1.07303	0.815228	-0.642001	-0.224264	-0.250047	0.00810059
DmelIR75a	36	58	50	54	NaN	18		-0.440468	0.905406	0.415997	0.660702	NaN	-1.54164		acetic	0.689633	-0.391486	-0.076743		PC2	17.4986		DmelIR75a	NaN	NaN	NaN	NaN	NaN	NaN
DmelIR75a	24	40	22	12	-14	12		0.4461	1.3383	0.334575	-0.22305	-1.67287	-0.22305		propionic	-0.004687	0.732516	-0.429926		PC3	12.4566		DmelIR75a	2.03661	0.360483	0.745801	0.7092	-0.550792	0.00800624
DmelIR75a	16	64	44	20	-8	2		-0.261529	1.53181	0.784588	-0.112084	-1.1582	-0.784588		butyric	-0.579546	-0.083933	0.183841		PC4	9.61257		DmelIR75a	1.72433	0.197521	0.112987	-0.0190606	-0.0232216	0.00820415
DmelIR75a	16	68	28	54	6	12		-0.587388	1.49517	-0.106798	0.93448	-0.987879	-0.747584		pentanoic	-0.383637	-0.475937	-0.136292		PC5	6.10344		DmelIR75a	0.978045	-0.700473	0.394803	0.587332	0.442943	0.00847255
DmelIR75a	-8	48	10	20	0	-6		-0.885615	1.77123	-0.0316291	0.442807	-0.506066	-0.790728		hexanoic	0.102969	-0.052827	-0.341171		PC6	0.00335535		DmelIR75a	1.21146	-1.02027	-0.0387133	0.0779383	0.237086	0.00834231
DmelIR75a	2	16	24	6	-2	-4		-0.457198	0.822957	1.55447	-0.0914396	-0.822957	-1.00584										DmelIR75a	1.03421	0.836225	-0.286616	-0.502702	-0.155342	0.00811991
DmelIR75a	22	80	4	28	-2	-6		0.031379	1.85136	-0.533443	0.219653	-0.721716	-0.847232										DmelIR75a	1.63606	-1.04575	0.912408	0.161899	-0.0884779	0.00818415
DmelIR75a	18	22	32	2	-26	-2		0.49678	0.689081	1.16984	-0.272427	-1.61854	-0.464729										DmelIR75a	1.57674	1.23131	0.543055	0.303537	-0.650963	0.00793654
DmelIR75a	-30	20	2	-22	-38	-26		-0.649461	1.6161	0.800498	-0.286971	-1.01195	-0.468216										DmelIR75a	1.7922	-0.0008524	-0.37081	0.0579478	-0.18436	0.00814076
DmelIR75a	4	24	16	6	4	-16		-0.172454	1.30572	0.71445	-0.0246362	-0.172454	-1.65063										DmelIR75a	1.06632	-0.171886	0.408975	-1.08485	-0.0034	0.00814082
DsecIR75a	-8	16	38	80	32	-18		-0.886571	-0.207495	0.414991	1.60337	0.245222	-1.16952										DsecIR75a	-1.15523	-0.353696	0.160559	-0.128586	0.0326755	0.00826352
DsecIR75a	0	-6	36	90	36	6		-0.755263	-0.923099	0.251754	1.76228	0.251754	-0.587427										DsecIR75a	-1.65961	-0.204644	0.220474	0.417308	-0.552042	0.00804341
DsecIR75a	0	22	42	64	38	6		-1.19169	-0.277137	0.554274	1.46883	0.387992	-0.942266										DsecIR75a	-1.21079	-0.375959	-0.259894	-0.122846	-0.131886	0.00819391
DsecIR75a	-22	4	36	42	20	4		-1.52128	-0.422577	0.92967	1.18322	0.253546	-0.422577										DsecIR75a	-1.10001	-0.0730726	-0.885385	0.116018	-0.428739	0.00808017
DsecIR75a	-14	-6	38	68	40	8		-1.15227	-0.898558	0.49685	1.44826	0.560277	-0.454565										DsecIR75a	-1.63612	-0.270071	-0.349618	0.166475	-0.744336	0.00794244
DsecIR75a	10	8	32	68	48	6		-0.735417	-0.814212	0.131325	1.54963	0.761682	-0.893007										DsecIR75a	-1.68432	-0.538799	0.275438	-0.12747	-0.66739	0.00795061
DsecIR75a	10	42	72	100	14	8		-0.815677	0.0263121	0.815677	1.55242	-0.710428	-0.868301										DsecIR75a	-0.556263	0.310734	0.0452014	0.447468	0.318103	0.00842793
DsecIR75a	-12	4	28	44	8	-10		-1.01867	-0.288875	0.80581	1.5356	-0.106428	-0.927442										DsecIR75a	-1.03723	0.0888212	-0.154058	0.10514	0.0501878	0.00828939
DsecIR75a	12	12	44	86	36	-4		-0.591101	-0.591101	0.404437	1.71108	0.155553	-1.08887										DsecIR75a	-1.38764	-0.101603	0.435511	0.032967	-0.170908	0.00818246
DsecIR75a	4	28	54	92	22	-4		-0.809049	-0.131706	0.602083	1.67454	-0.301041	-1.03483										DsecIR75a	-0.908055	0.0216402	0.177932	0.227974	0.230059	0.0083757
DsecIR75a	4	-12	28	64	16	-8		-0.403256	-0.972558	0.450698	1.73163	0.0237209	-0.830233										DsecIR75a	-1.5527	0.180008	0.528738	0.294595	-0.460637	0.00807034
DsecIR75a	14	30	70	84	26	32		-1.03586	-0.457705	0.987679	1.49356	-0.602244	-0.385436										DsecIR75a	-0.887138	0.49434	-0.358121	0.692063	-0.123462	0.00825285
DsecIR75a(S289T,K536Q,L538F)	16	52	6	14	8	0		0	1.94099	-0.539164	-0.107833	-0.431331	-0.862662										Dsec3mut	1.7692	-1.20346	0.788358	-0.137366	-0.319374	0.00805605
DsecIR75a(S289T,K536Q,L538F)	-10	26	28	34	-2	-6		-1.10015	0.72779	0.829342	1.134	-0.693939	-0.897043										Dsec3mut	0.110774	-0.0023681	-0.311537	0.217317	0.479812	0.00847952
DsecIR75a(S289T,K536Q,L538F)	6	16	2	26	18	4		-0.633866	0.422577	-1.05644	1.47902	0.633866	-0.845154										Dsec3mut	-0.71314	-1.80122	0.760562	0.189762	-0.34885	0.00810429
DsecIR75a(S289T,K536Q,L538F)	0	30	8	6	12	0		-0.837258	1.85393	-0.119608	-0.299021	0.239217	-0.837258						Loadings	PC1			Dsec3mut	1.41659	-1.39394	-0.190614	-0.631917	-0.408018	0.00799407
DsecIR75a(S289T,K536Q,L538F)	24	48	46	42	6	14		-0.336252	1.00876	0.896672	0.672504	-1.34501	-0.896672						formic	-0.175302			Dsec3mut	0.955403	0.493071	0.253078	0.319125	0.353855	0.00841051
DsecIR75a(S289T,K536Q,L538F)	16	42	18	18	14	24		-0.579501	1.93167	-0.386334	-0.386334	-0.772667	0.193167						acetic	-0.689633			Dsec3mut	2.06154	-1.11524	-0.105312	0.649005	-0.716669	0.00793806
DsecIR75a(S289T,K536Q,L538F)	-8	36	20	-4	-6	-4		-0.755691	1.67727	0.792554	-0.534513	-0.645102	-0.534513						propionic	0.004687			Dsec3mut	1.81169	-0.209794	-0.529995	-0.280693	-0.361236	0.00803651
DsecIR75a(S289T,K536Q,L538F)	-4	34	8	6	2	-20		-0.471279	1.67775	0.207363	0.0942558	-0.131958	-1.37613						butyric	0.579546			Dsec3mut	1.21671	-0.813918	0.281969	-0.742434	0.0847126	0.00820747
DsecIR75a(S289T,K536Q,L538F)	16	22	36	8	-6	0		0.217597	0.609272	1.52318	-0.304636	-1.21854	-0.826869						pentanoic	0.383637			Dsec3mut	1.29903	1.27699	0.236948	-0.255427	-0.524512	0.00795949
DsecIR75a(S289T,K536Q,L538F)	12	32	28	4	4	2		-0.126544	1.39198	1.08828	-0.733954	-0.733954	-0.885806						hexanoic	-0.102969			Dsec3mut	1.83736	0.36702	-0.0364284	-0.643026	-0.526998	0.0079268
DsecIR75a(S289T,K536Q,L538F)	4	20	26	22	4	0		-0.772497	0.653651	1.18846	0.83192	-0.772497	-1.12903										Dsec3mut	0.296718	0.453726	-0.163696	-0.126923	0.379306	0.00840253
DmelIR75a(T289S,Q536K,F538L)	-12	20	22	26	22	-14		-1.22879	0.505973	0.614395	0.831241	0.614395	-1.33721										Dmel3mut	-0.43553	-0.681951	-0.38886	-0.833762	-0.0081201	0.00818832
DmelIR75a(T289S,Q536K,F538L)	-20	12	32	64	26	4		-1.39628	-0.269868	0.434136	1.56054	0.222935	-0.55147										Dmel3mut	-1.19067	-0.472175	-0.466506	0.313256	-0.178617	0.00820724
DmelIR75a(T289S,Q536K,F538L)	-24	14	24	24	22	-8		-1.62469	0.265256	0.76261	0.76261	0.663139	-0.828924										Dmel3mut	-0.598221	-0.63099	-0.943627	-0.545023	-0.294287	0.00808702
DmelIR75a(T289S,Q536K,F538L)	-10	20	42	54	-8	-16		-0.799683	0.214	0.957367	1.36284	-0.732105	-1.00242										Dmel3mut	-0.320315	0.378706	-0.0034593	0.240383	0.384522	0.00843975
DmelIR75a(T289S,Q536K,F538L)	-20	-4	56	62	12	-24		-0.90008	-0.472319	1.13178	1.29219	-0.0445584	-1.00702										Dmel3mut	-1.03534	0.426822	-0.211249	-0.16181	-0.13582	0.00818414
DmelIR75a(T289S,Q536K,F538L)	10	16	42	52	28	6		-0.851818	-0.52559	0.888066	1.43178	0.126867	-1.0693										Dmel3mut	-1.21555	0.192248	-0.0402092	-0.174109	-0.15604	0.00817541
DmelIR75a(T289S,Q536K,F538L)	-28	-12	22	38	-8	-66		-0.515589	-0.0814088	0.841224	1.2754	0.0271363	-1.54677										Dmel3mut	-0.770342	0.161203	0.362672	-0.540965	0.12475	0.00826588
DmelIR75a(T289S,Q536K,F538L)	-14	-6	30	62	22	-6		-0.988467	-0.712615	0.528715	1.63212	0.252864	-0.712615										Dmel3mut	-1.49451	-0.130513	-0.082757	0.199288	-0.362897	0.00811407
DmelIR75a(T289S,Q536K,F538L)	-6	52	68	110	38	18		-1.30327	0.131977	0.527906	1.56722	-0.214462	-0.709374										Dmel3mut	-0.750007	-0.319581	-0.348511	0.38781	0.219212	0.00838669
DmelIR75a(T289S,Q536K,F538L)	6	36	50	72	36	24		-1.39422	-0.0593286	0.563622	1.54254	-0.0593286	-0.593286										Dmel3mut	-0.93131	-0.321131	-0.487262	0.380655	0.0399874	0.00830828
DmelIR75a(T289S,Q536K,F538L)	4	24	46	108	46	10		-0.943356	-0.414371	0.167512	1.80736	0.167512	-0.78466										Dmel3mut	-1.35547	-0.469884	0.154178	0.342919	-0.131889	0.00822682
DmelIR75a(T289S)	-6	34	8	-4	-10	-2		-0.576762	1.89508	0.288381	-0.45317	-0.823946	-0.329578										T289S	2.0382	-0.548304	-0.217342	0.106461	-0.387921	0.00804771
DmelIR75a(T289S)	-12	30	28	42	22	-6		-1.36491	0.589392	0.49633	1.14776	0.217144	-1.08572										T289S	-0.406452	-0.688858	-0.426908	-0.288199	0.238231	0.00834166
DmelIR75a(T289S)	0	50	42	42	10	14		-1.26599	1.13779	0.753182	0.753182	-0.785232	-0.59293										T289S	0.651844	-0.204371	-0.604303	0.328274	0.354694	0.00842644
DmelIR75a(T289S)	12	70	62	28	-8	-12		-0.383963	1.28628	1.0559	0.0767926	-0.959907	-1.0751										T289S	1.31681	0.364241	0.024012	-0.306034	0.132161	0.00825998
DmelIR75a(T289S)	34	40	18	16	6	16		0.968202	1.43922	-0.287844	-0.444849	-1.22988	-0.444849										T289S	2.1364	-0.173621	1.39802	0.372175	-0.912208	0.0078092
DmelIR75a(T289S)	30	46	38	46	12	26		-0.228482	0.99009	0.380804	0.99009	-1.59938	-0.533125										T289S	0.914805	0.226977	0.531567	0.970863	0.321603	0.00844293
DmelIR75a(T289S)	18	38	48	44	22	30		-1.27307	0.387457	1.21772	0.885615	-0.940966	-0.276755										T289S	0.146523	0.474031	-0.814406	0.603416	0.0628484	0.0083213
DmelIR75a(T289S)	0	28	22	40	0	8		-1.00096	0.714971	0.347272	1.45037	-1.00096	-0.510694										T289S	0.0957954	-0.224369	-0.055722	0.903457	0.463229	0.00852143
DmelIR75a(T289S)	4	20	32	8	2	24		-0.907883	0.412674	1.40309	-0.577743	-1.07295	0.742813										T289S	1.23076	0.830938	-1.20265	0.734535	-1.31404	0.0076896
DmelIR75a(T289S)	-6	42	26	22	-6	20		-1.1786	1.35451	0.51014	0.299047	-1.1786	0.193501										T289S	1.31284	-0.259717	-0.744691	0.954034	-0.137099	0.00824068
DmelIR75a(Q536K)	18	42	28	30	12	18		-0.614063	1.59656	0.307032	0.491251	-1.16672	-0.614063										Q536K	1.38059	-0.329014	0.0850939	0.482562	0.295993	0.00839404
DmelIR75a(Q536K)	10	34	22	38	10	6		-0.73721	1.03209	0.147442	1.32698	-0.73721	-1.03209										Q536K	0.278306	-0.51087	0.336191	0.376111	0.603328	0.00854013
DmelIR75a(Q536K)	10	22	40	54	14	NaN		-0.970495	-0.323498	0.646997	1.40183	-0.754829	NaN										Q536K	NaN	NaN	NaN	NaN	NaN	NaN
DmelIR75a(Q536K)	12	68	64	82	32	22		-1.22118	0.751497	0.610591	1.24467	-0.516654	-0.868918										Q536K	-0.0223238	-0.299921	-0.329589	0.24818	0.480807	0.00848513
DmelIR75a(Q536K)	2	48	66	48	12	2		-0.998942	0.66195	1.31186	0.66195	-0.637879	-0.998942										Q536K	0.322423	0.42268	-0.492594	-0.201704	0.256341	0.00834383
DmelIR75a(Q536K)	-16	18	2	6	-4	-10		-1.26611	1.54135	0.220193	0.550482	-0.275241	-0.770675										Q536K	0.836152	-0.969138	-0.452357	-0.0290582	0.25419	0.00835157
DmelIR75a(Q536K)	-2	26	26	36	18	-10		-0.986569	0.57705	0.57705	1.13549	0.130302	-1.43332										Q536K	-0.344379	-0.461389	-0.0297069	-0.523271	0.336719	0.00836356
DmelIR75a(Q536K)	22	28	20	28	18	-12		0.312177	0.713547	0.178387	0.713547	0.0445967	-1.96225										Q536K	0.202244	-0.34987	1.28519	-0.961762	0.0252701	0.00816697
DmelIR75a(Q536K)	16	36	38	30	16	2		-0.499491	0.927625	1.07034	0.499491	-0.499491	-1.49847										Q536K	0.583954	0.251597	0.112271	-0.656747	0.309732	0.00832473
DmelIR75a(Q536K)	18	48	48	36	26	18		-1.03694	1.1334	1.1334	0.265264	-0.458184	-1.03694										Q536K	0.798774	0.0468419	-0.566916	-0.460683	0.179558	0.0082843
DmelIR75a(Q536K)	-14	8	14	10	-22	-24		-0.541514	0.734912	1.08303	0.850951	-1.00567	-1.12171										Q536K	0.472923	0.516428	0.0930321	0.0256663	0.420346	0.0084274
DmelIR75a(F538L)	-74	26	28	14	6	-20		-1.82444	0.757316	0.808951	0.447505	0.240964	-0.430293										F538L	0.0915128	-0.637629	-1.29757	-0.201713	-0.253192	0.00812526
DmelIR75a(F538L)	-4	28	48	62	24	0		-1.16955	0.0642612	0.835396	1.37519	-0.0899657	-1.01533										F538L	-0.74268	-0.0584758	-0.316387	-0.0519461	0.200502	0.00834415
DmelIR75a(F538L)	12	44	44	52	52	8		-1.16745	0.433623	0.433623	0.833889	0.833889	-1.36758										F538L	-0.562691	-0.872463	-0.275562	-0.920522	-0.142115	0.00812176
DmelIR75a(F538L)	-28	-2	32	22	-6	-18		-1.21487	-0.0867763	1.38842	0.954539	-0.260329	-0.780986										F538L	-0.524103	0.497451	-0.712884	-0.104137	-0.0730347	0.00821478
DmelIR75a(F538L)	18	32	70	62	26	12		-0.782501	-0.195625	1.39732	1.06197	-0.447144	-1.03402										F538L	-0.540061	0.757312	-0.230791	-0.149181	0.0112844	0.00824458
DmelIR75a(F538L)	18	24	42	62	12	8		-0.469086	-0.177929	0.695542	1.66606	-0.760243	-0.954348										F538L	-0.691407	0.415566	0.446945	0.491269	0.237462	0.00839193
DmelIR75a(F538L)	14	42	48	44	28	0		-0.803391	0.663671	0.978041	0.768461	-0.0698601	-1.53692										F538L	0.0244189	-0.0202593	-0.0669974	-0.754511	0.293272	0.00832041
DmelIR75a(F538L)	8	28	52	38	10	6		-0.83236	0.230227	1.50533	0.761521	-0.726102	-0.938619										F538L	0.0353386	0.809113	-0.399573	-0.105738	0.10373	0.00828344
DmelIR75a(F538L)	24	18	44	74	18	0		-0.218748	-0.450364	0.553305	1.71138	-0.450364	-1.14521										F538L	-0.999535	0.344836	0.760568	0.255998	0.0425974	0.00828668
DmelIR75a(F538L)	0	12	52	52	12	-16		-0.671712	-0.239897	1.19949	1.19949	-0.239897	-1.24747										F538L	-0.731427	0.560919	0.0161855	-0.301775	0.047648	0.00825049
DmelIR75a(F538L)	4	18	12	32	12	4		-0.923923	0.414172	-0.159297	1.75227	-0.159297	-0.923923										F538L	-0.636173	-0.860839	0.328574	0.437623	0.329937	0.00843385
DmelIR75a(T289S,Q536K)	10	8	36	34	-4	-12		-0.102275	-0.204551	1.2273	1.12503	-0.818203	-1.2273										T289S,Q536K	-0.340272	1.00258	0.515494	-0.0385471	0.0495057	0.00825922
DmelIR75a(T289S,Q536K)	10	36	30	26	0	0		-0.444859	1.20748	0.826167	0.571962	-1.08037	-1.08037										T289S,Q536K	1.01157	0.226317	0.189341	0.0210199	0.407718	0.00841335
DmelIR75a(T289S,Q536K)	-10	-8	-8	8	-20	-22		0	0.186339	0.186339	1.67705	-0.931695	-1.11803										T289S,Q536K	-0.313024	0.116725	1.09456	0.572171	0.336969	0.0084322
DmelIR75a(T289S,Q536K)	-14	18	10	14	-28	-10		-0.672172	1.07184	0.635838	0.85384	-1.43518	-0.45417										T289S,Q536K	0.916309	0.190367	-0.0138083	0.826326	0.34763	0.00844965
DmelIR75a(T289S,Q536K)	8	40	42	20	2	-4		-0.51245	1.12739	1.22988	0.10249	-0.81992	-1.12739										T289S,Q536K	1.10992	0.452962	-0.137938	-0.439881	0.118177	0.00824796
DmelIR75a(T289S,Q536K)	-2	38	22	26	16	-2		-1.15155	1.36092	0.355932	0.607178	-0.0209372	-1.15155										T289S,Q536K	0.561531	-0.873617	-0.299476	-0.437535	0.301999	0.00834499
DmelIR75a(T289S,Q536K)	10	46	48	36	6	-6		-0.582321	0.989946	1.07729	0.553205	-0.757018	-1.28111										T289S,Q536K	0.702428	0.316368	0.00902182	-0.348896	0.369581	0.00837429
DmelIR75a(T289S,Q536K)	-6	36	38	36	-2	4		-1.12334	0.870192	0.965122	0.870192	-0.933479	-0.648689										T289S,Q536K	0.474634	0.158072	-0.499984	0.36884	0.373516	0.00843861
DmelIR75a(T289S,Q536K)	6	36	42	26	-10	-34		-0.170459	0.852295	1.05685	0.511377	-0.715928	-1.53413										T289S,Q536K	0.66222	0.464491	0.431031	-0.565029	0.279618	0.00831291
DmelIR75a(T289S,Q536K)	-22	20	22	8	-20	-12		-1.07385	1.04029	1.14097	0.436251	-0.973176	-0.570483										T289S,Q536K	0.874563	0.284917	-0.650077	0.212183	0.185903	0.00833668
DmelIR75a(T289S,Q536K)	4	34	30	40	-2	-4		-0.656934	0.859068	0.656934	1.16227	-0.960135	-1.0612										T289S,Q536K	0.348647	0.0733479	0.204704	0.279334	0.576433	0.00851945
DmelIR75a(T289S,F538L)	22	6	54	76	26	-4		-0.266548	-0.799645	0.799645	1.53265	-0.133274	-1.13283										T289S,F538L	-1.26673	0.51247	0.56291	-0.02043	-0.277766	0.00812505
DmelIR75a(T289S,F538L)	28	30	48	64	24	-4		-0.15899	-0.0722682	0.708229	1.402	-0.332434	-1.54654										T289S,F538L	-0.636304	0.317577	0.776743	-0.275733	0.202404	0.00831465
DmelIR75a(T289S,F538L)	18	22	42	62	42	10		-0.756913	-0.550482	0.481672	1.51383	0.481672	-1.16977										T289S,F538L	-1.40818	-0.240358	0.213379	-0.29355	-0.277145	0.00811242
DmelIR75a(T289S,F538L)	8	-16	22	44	18	-8		-0.153516	-1.25883	0.491251	1.50446	0.307032	-0.890392										T289S,F538L	-1.68976	0.27704	0.673291	0.00731573	-0.847719	0.00787224
DmelIR75a(T289S,F538L)	20	28	76	92	26	-6		-0.522205	-0.30612	0.990388	1.42256	-0.360141	-1.22448										T289S,F538L	-0.830691	0.511586	0.280373	-0.0777319	0.101779	0.00829083
DmelIR75a(T289S,F538L)	10	12	60	80	32	-26		-0.473029	-0.420471	0.840941	1.36653	0.105118	-1.41909										T289S,F538L	-1.06629	0.253789	0.385439	-0.439115	-0.0762783	0.0081854
DmelIR75a(T289S,F538L)	10	8	56	52	0	-28		-0.196628	-0.258721	1.23151	1.10733	-0.507093	-1.3764										T289S,F538L	-0.518634	0.862531	0.447539	-0.310209	0.0128994	0.00822578
DmelIR75a(T289S,F538L)	-6	14	40	86	30	-16		-0.835673	-0.290669	0.417837	1.67135	0.145334	-1.10818										T289S,F538L	-1.19843	-0.266628	0.211634	-0.0031275	0.0236488	0.00826865
DmelIR75a(T289S,F538L)	-6	-6	16	92	34	-8		-0.678508	-0.678508	-0.111653	1.84657	0.352137	-0.73004										T289S,F538L	-1.57782	-0.593065	0.469841	0.378812	-0.433401	0.00809202
DmelIR75a(T289S,F538L)	-4	26	56	96	22	12		-1.07562	-0.241088	0.593448	1.70616	-0.35236	-0.630539										T289S,F538L	-0.987189	-0.0138721	-0.14843	0.56772	0.0861034	0.00833989
DmelIR75a(T289S,F538L)	-22	10	44	52	18	-16		-1.20162	-0.143313	0.981143	1.24572	0.121265	-1.00319										T289S,F538L	-0.896889	0.0305294	-0.445515	-0.234056	-0.0124417	0.00823653
DmelIR75a(T289S,F538L)	-12	30	12	38	20	-4		-1.34371	0.826898	-0.103362	1.24035	0.310087	-0.930261										T289S,F538L	-0.309439	-1.27558	-0.219033	-0.0459871	0.189944	0.00833571
DmelIR75a(Q536K,F538L)	24	38	68	62	14	4		-0.424967	0.1159	1.2749	1.0431	-0.811301	-1.19763										Q536K,F538L	-0.128182	0.826352	0.186058	-0.074098	0.225272	0.00833765
DmelIR75a(Q536K,F538L)	-8	40	74	58	16	-6		-1.09107	0.324372	1.32698	0.855163	-0.383349	-1.03209										Q536K,F538L	-0.13964	0.405273	-0.534777	-0.26472	0.176746	0.00830982
DmelIR75a(Q536K,F538L)	46	46	62	50	14	-2		0.408248	0.408248	1.06145	0.571548	-0.898146	-1.55134										Q536K,F538L	0.490679	0.881502	0.968048	-0.451906	0.0252312	0.00820105
DmelIR75a(Q536K,F538L)	32	46	68	88	50	28		-0.882506	-0.264752	0.706005	1.58851	-0.0882506	-1.05901										Q536K,F538L	-1.04744	0.0371172	0.0481059	0.0455141	0.0983406	0.00830515
DmelIR75a(Q536K,F538L)	12	32	40	76	18	12		-0.803513	0.0136189	0.340472	1.81131	-0.558374	-0.803513										Q536K,F538L	-0.762361	-0.126608	0.26498	0.642814	0.301813	0.00843692
DmelIR75a(Q536K,F538L)	18	40	42	44	26	NaN		-1.40329	0.526235	0.701646	0.877058	-0.701646	NaN										Q536K,F538L	NaN	NaN	NaN	NaN	NaN	NaN
DmelIR75a(Q536K,F538L)	-24	28	62	58	8	10		-1.45432	0.132211	1.16955	1.04751	-0.477992	-0.416972										Q536K,F538L	-0.34693	0.262907	-0.904661	0.357435	0.00108011	0.00828319
DmelIR75a(Q536K,F538L)	4	26	50	46	8	-10		-0.690935	0.221099	1.21605	1.05022	-0.52511	-1.27132										Q536K,F538L	-0.223488	0.536885	-0.0221264	-0.25616	0.282656	0.00835448
DmelIR75a(Q536K,F538L)	26	24	96	58	2	-2		-0.21529	-0.269113	1.6685	0.645871	-0.861162	-0.968807										Q536K,F538L	-0.085884	1.36734	0.0698935	-0.137888	-0.272458	0.00810468
DmelIR75a(Q536K,F538L)	12	38	46	64	42	-8		-0.784921	0.218748	0.52757	1.22242	0.373159	-1.55697										Q536K,F538L	-0.712177	-0.41893	0.205516	-0.677522	0.144061	0.00826674
DmelIR75a(Q536K,F538L)	14	36	74	52	40	12		-1.02299	-0.0852493	1.53449	0.596745	0.0852493	-1.10824										Q536K,F538L	-0.449014	0.538823	-0.623465	-0.705787	-0.261082	0.00808178

### Sheet: Statistics
Figure 3F
Numbers show the p-value of the testing comparing the responses of the genotypes separated by an underscore
DmelIR75a_DmelIR75a(T289S)
1
DmelIR75a_DmelIR75a(Q536K)
0.0015156
DmelIR75a_DmelIR75a(F538L)
7.29205e-09
DmelIR75a(T289SQ536K)_DmelIR75a(Q536K)
1
DmeelIR75a(T289SQ536K)_DmelIR75a(T289S)
1
DmelIR75a(Q536KF538L)_DmelIR75a(Q536K)
0.0143164
DmelIR75a(Q536KF538L)_DmelIR75a(F538L)
1
DmelIR75a(T289SF538L)_DmelIR75a(T289S)
0.000162669
DmelIR75a(T289SF538L)_DmelIR75a(F538L)
0.0351361
DmelIR75a(T289S,Q536K,F538L)_DmelIR75a(Q536K)
1.9051e-05
DmelIR75a(T289S,Q536K,F538L)_DmelIR75a(T289S)
0.00031787
DmelIR75a(T289S,Q536K,F538L)_DmelIR75a(F538L)
0.145076
Epistasis correction
Q536K+F538L - p= 2.375922e-07
T289S+F538L - p = 1
T289S+Q536K - p= 0.123417
T289S,Q536K+F538L - p= 0.00299097
T289SF538L+Q536K - p= 1.887162e-07
Q536KF538L+T289S - p= 1
