## Supplementary material for "Molecular reconstruction of recurrent evolutionary switching in olfactory receptor specificity": Figure 5 - source data 1

### Sheet: Odor responses
DmelIR75b	Solvent corrected responses (Hz)						Normalized responses
	C1_formic acid	C2_acetic acid	C3_propionic acid	C4_butyric acid	C5_pentanoic acid	C6_hexanoic acid	C1_formic acid	C2_acetic acid	C3_propionic acid	C4_butyric acid	C5_pentanoic acid	C6_hexanoic acid
1-11-18-BT244-IR84a-Gal4-1-1	12	20	70	84	46	4	0.142857	0.238095	0.833333	1	0.547619	0.047619
1-11-18-BT244-IR84a-Gal4-1-2	-10	2	48	82	32	16	-0.121951	0.0243902	0.585366	1	0.390244	0.195122
1-11-18-BT244-IR84a-Gal4-3-1	14	20	50	56	40	18	0.25	0.357143	0.892857	1	0.714286	0.321429
1-11-18-BT244-IR84a-Gal4-4-1	-18	-2	22	12	20	12	-0.818182	-0.0909091	1	0.545455	0.909091	0.545455
2-11-18-BT244-IR84a-Gal4-1-1	12	6	50	46	42	-6	0.24	0.12	1	0.92	0.84	-0.12
2-11-18-BT244-IR84a-Gal4-1-2	-26	0	2	20	-14	-14	-1.3	0	0.1	1	-0.7	-0.7
DsecIR75b	Solvent corrected responses (Hz)						Normalized responses
	C1_formic acid	C2_acetic acid	C3_propionic acid	C4_butyric acid	C5_pentanoic acid	C6_hexanoic acid	C1_formic acid	C2_acetic acid	C3_propionic acid	C4_butyric acid	C5_pentanoic acid	C6_hexanoic acid
30-10-18-BT245-IR84a-Gal4-1-1	32	12	8	62	112	88	0.285714	0.107143	0.0714286	0.553571	1	0.785714
30-10-18-BT245-IR84a-Gal4-1-2	36	30	34	52	108	110	0.327273	0.272727	0.309091	0.472727	0.981818	1
30-10-18-BT245-IR84a-Gal4-2-1	0	0	12	30	62	80	0	0	0.15	0.375	0.775	1
30-10-18-BT245-IR84a-Gal4-2-2	-10	-34	-2	28	62	46	-0.16129	-0.548387	-0.0322581	0.451613	1	0.741935
31-10-18-BT245-IR84a-Gal4-1-1	36	-2	26	42	62	74	0.486486	-0.027027	0.351351	0.567568	0.837838	1
31-10-18-BT245-IR84a-Gal4-1-2	18	36	28	52	72	62	0.25	0.5	0.388889	0.722222	1	0.861111
31-10-18-BT245-IR84a-Gal4-1-3	-14	-26	-20	-2	40	42	-0.333333	-0.619048	-0.47619	-0.047619	0.952381	1
1-11-18-BT245-IR84a-Gal4-1-1	-16	12	18	52	80	64	-0.2	0.15	0.225	0.65	1	0.8
2-11-18-BT245-IR84a-Gal4-1-1	-14	-14	-8	58	72	78	-0.179487	-0.179487	-0.102564	0.74359	0.923077	1
2-11-18-BT245-IR84a-Gal4-1-2	6	2	8	58	130	76	0.0461538	0.0153846	0.0615385	0.446154	1	0.584615
DmelIR75b(T523S)	Solvent corrected responses (Hz)						Normalized responses
	C1_formic acid	C2_acetic acid	C3_propionic acid	C4_butyric acid	C5_pentanoic acid	C6_hexanoic acid	C1_formic acid	C2_acetic acid	C3_propionic acid	C4_butyric acid	C5_pentanoic acid	C6_hexanoic acid
1-11-18-BT259-IR84a-Gal4-1-1	-2	16	42	82	90	76	-0.0222222	0.177778	0.466667	0.911111	1	0.844444
1-11-18-BT259-IR84a-Gal4-1-2	20	14	46	80	72	66	0.25	0.175	0.575	1	0.9	0.825
1-11-18-BT259-IR84a-Gal4-2-1	22	-10	36	48	52	4	0.423077	-0.192308	0.692308	0.923077	1	0.0769231
2-11-18-BT259-IR84a-Gal4-1-1	-8	4	56	70	64	56	-0.114286	0.0571429	0.8	1	0.914286	0.8
2-11-18-BT259-IR84a-Gal4-1-2	4	-14	60	72	50	50	0.0555556	-0.194444	0.833333	1	0.694444	0.694444
DmelIR75b(DsecS1)	Solvent corrected responses (Hz)						Normalized responses
	C1_formic acid	C2_acetic acid	C3_propionic acid	C4_butyric acid	C5_pentanoic acid	C6_hexanoic acid	C1_formic acid	C2_acetic acid	C3_propionic acid	C4_butyric acid	C5_pentanoic acid	C6_hexanoic acid
05-10-17-BT362-IR84a-Gal4-1-1	-2	-10	12	66	44	32	-0.030303	-0.151515	0.181818	1	0.666667	0.484848
05-10-17-BT362-IR84a-Gal4-1-2	-8	-16	16	42	26	22	-0.190476	-0.380952	0.380952	1	0.619048	0.52381
05-10-17-BT362-IR84a-Gal4-1-3	20	28	40	64	60	56	0.3125	0.4375	0.625	1	0.9375	0.875
05-10-17-BT362-IR84a-Gal4-1-4	-20	0	-8	20	16	4	-1	0	-0.4	1	0.8	0.2
31-10-18-BT362-IR84a-Gal4-1-1	8	12	28	104	74	44	0.0769231	0.115385	0.269231	1	0.711538	0.423077
31-10-18-BT362-IR84a-Gal4-1-2	18	16	40	40	66	38	0.272727	0.242424	0.606061	0.606061	1	0.575758
31-10-18-BT362-IR84a-Gal4-2-1	30	22	42	64	30	2	0.46875	0.34375	0.65625	1	0.46875	0.03125
31-10-18-BT362-IR84a-Gal4-2-2	0	16	8	10	6	-6	0	1	0.5	0.625	0.375	-0.375
31-10-18-BT362-IR84a-Gal4-3-1	12	16	30	44	46	26	0.26087	0.347826	0.652174	0.956522	1	0.565217
31-10-18-BT362-IR84a-Gal4-3-2	36	26	28	72	50	32	0.5	0.361111	0.388889	1	0.694444	0.444444
31-10-18-BT362-IR84a-Gal4-4-1	0	-18	8	26	32	22	0	-0.5625	0.25	0.8125	1	0.6875
1-11-18-BT362-IR84a-Gal4-1-1	-4	8	4	26	20	4	-0.153846	0.307692	0.153846	1	0.769231	0.153846
DmelIR75b(DsecS1,T523S)	Solvent corrected responses (Hz)						Normalized responses
	C1_formic acid	C2_acetic acid	C3_propionic acid	C4_butyric acid	C5_pentanoic acid	C6_hexanoic acid	C1_formic acid	C2_acetic acid	C3_propionic acid	C4_butyric acid	C5_pentanoic acid	C6_hexanoic acid
2-11-18--BT369-IR84a-Gal4-1-1	12	6	68	108	42	20	0.111111	0.0555556	0.62963	1	0.388889	0.185185
2-11-18--BT369-IR84a-Gal4-2-2	30	12	22	14	30	48	0.625	0.25	0.458333	0.291667	0.625	1
2-11-18--BT369-IR84a-Gal4-4-1	8	-12	-24	32	24	14	0.25	-0.375	-0.75	1	0.75	0.4375
2-11-18--BT369-IR84a-Gal4-4-2	0	-6	60	48	4	8	0	-0.1	1	0.8	0.0666667	0.133333
2-11-18--BT369-IR84a-Gal4-4-3	24	24	20	30	24	34	0.705882	0.705882	0.588235	0.882353	0.705882	1
2-11-18--BT369-IR84a-Gal4-4-4	6	-10	-18	28	26	32	0.1875	-0.3125	-0.5625	0.875	0.8125	1
DmelIR75b(DsecS1,4mutS2)	Solvent corrected responses (Hz)						Normalized responses
	C1_formic acid	C2_acetic acid	C3_propionic acid	C4_butyric acid	C5_pentanoic acid	C6_hexanoic acid	C1_formic acid	C2_acetic acid	C3_propionic acid	C4_butyric acid	C5_pentanoic acid	C6_hexanoic acid
06-10-17-BT363-IR84a-Gal4-1-1	-6	-6	28	42	44	32	-0.136364	-0.136364	0.636364	0.954545	1	0.727273
06-10-17-BT363-IR84a-Gal4-1-3	8	6	2	40	26	26	0.2	0.15	0.05	1	0.65	0.65
30-10-18-BT363-IR84a-Gal4-2-1	-32	-8	-2	-10	26	16	-1.23077	-0.307692	-0.0769231	-0.384615	1	0.615385
30-10-18-BT363-IR84a-Gal4-2-2	-16	-64	-8	-18	28	34	-0.470588	-1.88235	-0.235294	-0.529412	0.823529	1
30-10-18-BT363-IR84a-Gal4-3-1	-22	4	-32	-4	14	16	-1.375	0.25	-2	-0.25	0.875	1
31-10-18-BT363-IR84a-Gal4-1-1	4	-4	4	10	12	16	0.25	-0.25	0.25	0.625	0.75	1
31-10-18-BT363-IR84a-Gal4-2-1	-42	-2	-10	-6	26	24	-1.61538	-0.0769231	-0.384615	-0.230769	1	0.923077
1-11-18-BT363-IR84a-Gal4-1-1	16	4	12	34	30	32	0.470588	0.117647	0.352941	1	0.882353	0.941176
1-11-18-BT363-IR84a-Gal4-3-1	-10	-4	10	22	22	10	-0.454545	-0.181818	0.454545	1	1	0.454545
IR84a-Gal4-empty	Solvent corrected responses (Hz)						Normalized responses
	C1_formic acid	C2_acetic acid	C3_propionic acid	C4_butyric acid	C5_pentanoic acid	C6_hexanoic acid	C1_formic acid	C2_acetic acid	C3_propionic acid	C4_butyric acid	C5_pentanoic acid	C6_hexanoic acid
07-10-17-IR84a-Gal4-1-1	-28	-10	2	-32	-20	-8	-14	-5	1	-16	-10	-4
07-10-17-IR84a-Gal4-1-2	-12	-8	-4	-16	-12	-10	3	2	1	4	3	2.5
02-11-18-IR84a-Gal4-1-1	-6	-6	-8	-4	-6	0	#DIV/0!	#DIV/0!	#DIV/0!	#DIV/0!	#DIV/0!	#DIV/0!
02-11-18-IR84a-Gal4-2-1	-4	2	10	-16	-6	8	-0.4	0.2	1	-1.6	-0.6	0.8
02-11-18-IR84a-Gal4-2-2	-30	-4	26	-16	-8	10	-1.15385	-0.153846	1	-0.615385	-0.307692	0.384615
02-11-18-IR84a-Gal4-3-1	-4	0	-4	-24	-2	-26	#DIV/0!	#DIV/0!	#DIV/0!	#DIV/0!	#DIV/0!	#DIV/0!

### Sheet: Statistics
Test	dataset 1	dataset 2	p value
	raw
t.test	Dmel(DsecS1)_C3	Dmel_C3	0.113412
t.test	Dmel(DsecS1)_C6	Dmel_C6	0.0318681
	normalized
wilcox	Dmel(DsecS1)_C3	Dmel_C3	0.0547327
t.test	Dmel(DsecS1)_C6	Dmel_C6	0.134163
	raw
t.test	Dmel(DsecS1,T523S)_C3	Dmel_C3	0.3315
t.test	Dmel(DsecS1,T523S)_C6	Dmel_C6	0.02546
	normalized
t.test	Dmel(DsecS1,T523S)_C3	Dmel_C3	0.1578
wilcox	Dmel(DsecS1,T523S)_C6	Dmel_C6	0.09041
	raw
t.test	Dmel(DsecS1,4mutS2)_C3	Dmel_C3	0.007646
t.test	Dmel(DsecS1,4mutS2)_C4	Dmel_C6	0.0172
	normalized
wilcox	Dmel(DsecS1,4mutS2)_C3	Dmel_C3	0.01121
t.test	Dmel(DsecS1,4mutS2)_C4	Dmel_C6	0.005697
	raw
t.test	Dmel(DsecS1,4mutS2)_C4	Dmel_C4	0.08013
t.test	Dmel(DsecS1,4mutS2)_C6	Dmel_C6	9.685e-06
